# Evolutionary relatedness is a partially reliable predictor of host-associated microbiome composition

**DOI:** 10.64898/2026.09.08.749144

**Authors:** Kyle Buffin, Zakee Sabree

**Affiliations:** Department of Microbiology, The Ohio State University, Columbus, Ohio, USA; Department of Biological Sciences, University of Toronto Scarborough Campus, Toronto, Ontario, Canada; Department of Ecology and Evolutionary Biology, University of Toronto, Toronto, Ontario, Canada

**Keywords:** phylosymbiosis, insects, host-microbe interactions, coevolution

## Abstract

Multicellular animals emerged into a microbial world and they continue to be influenced by sympatric bacterial species. Host-associated microbiomes are recognized as critical contributors to their living domicile’s success. Detailing how microbiomes are assembled and maintained by their hosts has important implications for animal health, agricultural productivity, and biodiversity interventions across the tree of life. 10s-100s of bacterial genera are frequently detected in animal microbiomes, with some being uniquely and consistently detected in specific host species. Such discoveries have informed theories like phylosymbiosis that assert that host-associated microbiomes often reflect host species relatedness. We explored the predictive limits of this theory by performing a multi-scale dissimilarity-based comparative analyses using publicly-available microbiomes drawn from 113 insect species spanning 14 insect orders. We detected a moderate inter-order phylosymbiotic signal (Mantel test: r = 0.392, p<0.001) that was weakened (r = 0.173, p<0.001) when the Blattodea were excluded from the analysis. Intra-order level phylosymbiotic signals were detected for lepidopteran, hymenopteran, hemipteran, and blattodean host species microbiomes. These signals were often explained by obligate endosymbionts and/or nestmate-acquired gut bacteria, rather than by the total microbiomes. Host species-defining bacterial genera often represented a fraction of the total observed microbial diversity in their respective insect host species. We hypothesize that members of insect orders can exhibit considerable microbiome compositional variability where host speciation events may be minimally reflected in their microbiomes taxonomic membership, but host species-defining bacterial genera are likely when host behaviors or physiologies that facilitate reliable intra- and inter-generational bacterial transmission or acquisition are present.

**IMPORTANCE:** While all animals have microbiomes, the principles determining their composition remain an incomplete story. We leveraged the diversity of Insecta, arisen from 400 My of evolution, to evaluate if microbiome evolution is synchronized with the evolutionary history of their associated hosts. We found that host evolution plays a limited role in predicting microbiome composition, particularly due to non-uniformity of host-microbial symbioses across insects. While Blattodea in particular harbor exceptionally diverse microbiomes, many insect guts are characterized by few bacterial genera. Our results suggest that host evolutionary history is but one of many factors, including differences in microbiome transmission modality, influencing insect microbiome evolution.
