## Supplementary material for "Evolutionary relatedness is a partially reliable predictor of host-associated microbiome composition": Dataset S5

### Sheet: S5-Legend
S5: Table of diet metadata assigned per host species. For each host species diet group metadata was assigned based on the known or presumed natural diet classification of each organism (adult life stage specifically). Searches for natural diet information were performed in addition to reliance on prior species knowledge.

### Sheet: S5-Data
Host_Species	Adult_Diet	Diet_Class	Diet Description	Reference
Cimex hemipterus	Hematophagus (both sex)	Carnivores	bed bug - blood feeder
Cimex lectularius	Hematophagus (both sex)	Carnivores	bed bug - blood feeder
Lipoptena cervi	Hematophagus (both sex)	Carnivores	louse - blood feeder
Pediculus humanus	Hematophagus (both sex)	Carnivores	lice - blood feeder
Eciton burchellii	Insectivorous	Carnivores	predatory ant	https://antscout.com/species/eciton-burchellii
Eciton hamatum	Insectivorous	Carnivores	predatory ant	https://antscout.com/species/eciton-burchellii
Harmonia axyridis	Insectivorous	Carnivores	asian lady beetle - primarily consumes aphids	https://animaldiversity.org/accounts/Harmonia_axyridis/
Orthetrum pruinosum	Insectivorous	Carnivores	predatory dragonfly
Orthetrum sabina	Insectivorous	Carnivores	predatory dragonfly
Caligo brasiliensis	Frugivorous	Herbivores	butterfly - fermenting/decaying fruit	https://costaricannaturewriting.wordpress.com/owl-butterfly/, https://www.cambridgebutterfly.com/caligo/
Ceratitis capitata	Frugivorous	Herbivores	fruit fly	https://doi.org/10.1016/0022-1910(92)90073-M
Cithaerias pireta	Frugivorous	Herbivores	butterfly - fermenting/decaying fruit	https://canopytower.com/rusted-clearwing-satyr/, https://learnbutterflies.com/blushing-phantom/
Drosophila melanogaster	Frugivorous	Herbivores	fruit fly
Drosophila simulans	Frugivorous	Herbivores	fruit fly
Drosophila suzukii	Frugivorous	Herbivores	fruit fly
Drosophila teissieri	Frugivorous	Herbivores	fruit fly
Pierella helvina	Frugivorous	Herbivores	butterfly - fermenting/decaying fruit	https://learnbutterflies.com/helvina-lady-slipper/
Pseudodebis zimri	Frugivorous	Herbivores	butterfly - fermenting/decaying fruit
Taygetis laches	Frugivorous	Herbivores	butterfly - fermenting/decaying fruit
Acromyrmex echinatior	Mycophagous	Herbivores	fungus growing ant	DOI: 10.1111/1365-2435.14437
Atta cephalotes	Mycophagous	Herbivores	fungus growing ant	https://www.antwiki.org/wiki/Atta_cephalotes
Macrotermes natalensis	Mycophagous	Herbivores	fungus growing termite	DOI: 10.1038/srep03250
Trachymyrmex septentrionalis	Mycophagous	Herbivores	fungus growing ant	https://www.antwiki.org/wiki/Trachymyrmex_septentrionalis
Acyrthosiphon pisum	Phloem-feeder	Herbivores	aphid, host specific phloem feeder
Aphis fabae	Phloem-feeder	Herbivores	aphid, host specific phloem feeder
Aphis gossypii	Phloem-feeder	Herbivores	aphid, host specific phloem feeder
Bemisia tabaci	Phloem-feeder	Herbivores	whitefly	https://doi.org/10.1016/j.isci.2023.106752
Magicicada tredecim	Phloem-feeder	Herbivores	sap feeder	https://www.ars.usda.gov/news-events/news/research-news/2023/do-adult-cicadas-actually-feed-on-anything/
Melanaphis sacchari	Phloem-feeder	Herbivores	aphid, host specific phloem feeder
Myzus persicae	Phloem-feeder	Herbivores	aphid, host specific phloem feeder
Nilaparvata lugens	Phloem-feeder	Herbivores	planthopper	doi: 10.3390/insects13121130
Schlechtendalia chinensis	Phloem-feeder	Herbivores	aphid, host specific phloem feeder
Sitobion miscanthi	Phloem-feeder	Herbivores	aphid, host specific phloem feeder
Sogatella furcifera	Phloem-feeder	Herbivores	planthopper	doi: 10.3390/insects13121130
Laodelphax striatellus	Phloem-feeder	Herbivores	planthopper	https://doi.org/10.1016/j.pestbp.2026.107129
Prociphilus erigeronensis	Phloem-feeder	Herbivores	aphid, host specific phloem feeder
Agrilus planipennis	Phytophagous	Herbivores	ash tree leaves	https://www.umass.edu/agriculture-food-environment/landscape/publications-resources/insect-mite-guide/agrilus-planipennis
Anoplophora glabripennis	Phytophagous	Herbivores	adult diet of twigs, other plant matter	https://doi.org/10.3390/insects17080756
Callosobruchus chinensis	Phytophagous	Herbivores	weevil, legume consumer	https://en.wikipedia.org/wiki/Callosobruchus_chinensis
Cheilotoma musciformis	Phytophagous	Herbivores	leaf beetle	DOI:10.1134/S1062359015100015
Coelopa frigida	Phytophagous	Herbivores	decomposing marine algae	https://doi.org/10.1016/0272-7714(87)90108-9.
Crioceris quatuordecimpunctata	Phytophagous	Herbivores	asparagus beetle	https://doi-org.proxy.lib.ohio-state.edu/10.1111/j.1744-7410.2012.00276.x
Diabrotica virgifera	Phytophagous	Herbivores	leaf beetle	doi: 10.3390/insects13020156
Drosophila nigrospiracula	Phytophagous	Herbivores	rotting cactus	https://en.wikipedia.org/wiki/Drosophila_nigrospiracula
Haplothrips leucanthemi	Phytophagous	Herbivores	flower eating	doi: 10.3390/insects13030279
Kikihia muta	Phytophagous	Herbivores	adults feed on tree branches/shrubs	https://en.wikipedia.org/wiki/Kikihia_horologium
Messor barbarus	Phytophagous	Herbivores	seed feeder	https://doi.org/10.1111/j.0269-8463.2005.00956.x
Phalacrognathus muelleri	Phytophagous	Herbivores	frugivorous beetle	https://www.richardsinverts.com/care-sheet-phalacrognathus-muelleri
Rhynchophorus ferrugineus	Phytophagous	Herbivores	palm weevil	https://en.wikipedia.org/wiki/Rhynchophorus_ferrugineus#Adult
Tribolium confusum	Phytophagous	Herbivores	flour beetle	https://doi.org/10.1016/j.jspr.2012.06.007
Anartia fatima	Pollen/Nectar-feeder	Herbivores	butterfly - flower nectar feeding	Feldman and Haber 1998, Florida Entomologist (https://journals.flvc.org/flaent/article/view/74842)
Apis andreniformis	Pollen/Nectar-feeder	Herbivores	honey bee
Apis cerana	Pollen/Nectar-feeder	Herbivores	honey bee
Apis dorsata	Pollen/Nectar-feeder	Herbivores	honey bee
Apis mellifera	Pollen/Nectar-feeder	Herbivores	honey bee
Bombus pascuorum	Pollen/Nectar-feeder	Herbivores	bumblebee
Bombus terrestris	Pollen/Nectar-feeder	Herbivores	bumblebee
Cephalotes rohweri	Pollen/Nectar-feeder	Herbivores	arboreal ant	https://doi.org/10.1038/s41467-018-03357-y
Cephalotes varians	Pollen/Nectar-feeder	Herbivores	arboreal ant	https://doi.org/10.1038/s41467-018-03357-y
Chrysoperla nipponensis	Pollen/Nectar-feeder	Herbivores	adults feed on pollen, larvae predatory	doi: 10.1093/ee/nvag012
Cochliomyia hominivorax	Pollen/Nectar-feeder	Herbivores	screwworm - adults feed on nectar, larvae on animal flesh	https://doi-org.proxy.lib.ohio-state.edu/10.1111/jen.12112
Episyrphus balteatus	Pollen/Nectar-feeder	Herbivores	hoverfly
Heliconius cydno	Pollen/Nectar-feeder	Herbivores	butterfly	https://www.heliconius.org/biology/ecology/
Hermetia illucens	Pollen/Nectar-feeder	Herbivores	nectar and pollen feeders	https://pmc.ncbi.nlm.nih.gov/articles/PMC6369865/
Heterotrigona itama	Pollen/Nectar-feeder	Herbivores	stingless bee
Spodoptera exigua	Pollen/Nectar-feeder	Herbivores	moth	https://animaldiversity.org/accounts/Spodoptera_exigua/
Tetragonula fuscobalteata	Pollen/Nectar-feeder	Herbivores	stingless bee
Trigona hyalinata	Pollen/Nectar-feeder	Herbivores	stingless bee
Trigona spinipes	Pollen/Nectar-feeder	Herbivores	stingless bee
Constrictotermes cyphergaster	Xylophagous	Herbivores	termite
Coptotermes gestroi	Xylophagous	Herbivores	termite
Nasutitermes takasagoensis	Xylophagous	Herbivores	termite
Reticulitermes flavipes	Xylophagous	Herbivores	termite
Reticulitermes hesperus	Xylophagous	Herbivores	termite
Onthophagus taurus	Coprophagic	Omnivores	dung beetle	https://en.wikipedia.org/wiki/Onthophagus_taurus
Phanaeus vindex	Coprophagic	Omnivores	dung beetle	https://en.wikipedia.org/wiki/Phanaeus_vindex
Aedes aegypti	Hematophagus (females)	Omnivores	mosquito, females - blood feed
Aedes albopictus	Hematophagus (females)	Omnivores	mosquito, females - blood feed
Anopheles gambiae	Hematophagus (females)	Omnivores	mosquito, females - blood feed
Culex pipiens	Hematophagus (females)	Omnivores	mosquito, females - blood feed
Culex quinquefasciatus	Hematophagus (females)	Omnivores	mosquito, females - blood feed
Anabrus simplex	Omnivorous	Omnivores	katydid - grasses and insects	https://en.wikipedia.org/wiki/Mormon_cricket
Blaberus craniifer	Omnivorous	Omnivores	cockroach - assumed omnivorous	https://doi.org/10.1016/j.anbehav.2005.07.024, https://doi.org/10.1128/AEM.02513-19
Blattella germanica	Omnivorous	Omnivores	cockroach - assumed omnivorous	https://doi.org/10.1016/j.anbehav.2005.07.024, https://doi.org/10.1128/AEM.02513-19
Brachinus elongatulus	Omnivorous	Omnivores	bombardier beetle - generalist predator-scavenger	doi: 10.1371/journal.pone.0241529
Camponotus japonicus	Omnivorous	Omnivores	foraging ant (including insectivorous)	https://antscout.com/species/camponotus-japonicus
Diploptera punctata	Omnivorous	Omnivores	cockroach - assumed omnivorous	https://doi.org/10.1016/j.anbehav.2005.07.024, https://doi.org/10.1128/AEM.02513-19
Ergaula capucina	Omnivorous	Omnivores	cockroach - assumed omnivorous	https://doi.org/10.1016/j.anbehav.2005.07.024, https://doi.org/10.1128/AEM.02513-19
Forficula auricularia	Omnivorous	Omnivores	generalist scavenger, including insects, feces, and plant matter	https://en.wikipedia.org/wiki/Forficula_auricularia#
Formica rufa	Omnivorous	Omnivores	foraging ant (including insectivorous)	https://en.wikipedia.org/wiki/Formica_rufa#Foraging_behaviour
Gromphadorhina portentosa	Omnivorous	Omnivores	cockroach - assumed omnivorous	https://doi.org/10.1016/j.anbehav.2005.07.024, https://doi.org/10.1128/AEM.02513-19
Gryllus bimaculatus	Omnivorous	Omnivores	cricket, omnivorous
Linepithema humile	Omnivorous	Omnivores	omnivorous ant (including insectivorous)	https://en.wikipedia.org/wiki/Argentine_ant#Behavior
Lucihormetica verrucosa	Omnivorous	Omnivores	cockroach - assumed omnivorous	https://doi.org/10.1016/j.anbehav.2005.07.024, https://doi.org/10.1128/AEM.02513-19
Musca domestica	Omnivorous	Omnivores	house fly	doi: 10.1093/jisesa/ieaf045
Nauphoeta cinerea	Omnivorous	Omnivores	cockroach - assumed omnivorous	https://doi.org/10.1016/j.anbehav.2005.07.024, https://doi.org/10.1128/AEM.02513-19
Panchlora nivea	Omnivorous	Omnivores	cockroach - assumed omnivorous	https://doi.org/10.1016/j.anbehav.2005.07.024, https://doi.org/10.1128/AEM.02513-19
Parcoblatta fulvescens	Omnivorous	Omnivores	cockroach - assumed omnivorous	https://doi.org/10.1016/j.anbehav.2005.07.024, https://doi.org/10.1128/AEM.02513-19
Periplaneta americana	Omnivorous	Omnivores	cockroach - assumed omnivorous	https://doi.org/10.1016/j.anbehav.2005.07.024, https://doi.org/10.1128/AEM.02513-19
Periplaneta fuliginosa	Omnivorous	Omnivores	cockroach - assumed omnivorous	https://doi.org/10.1016/j.anbehav.2005.07.024, https://doi.org/10.1128/AEM.02513-19
Polyphaga aegyptiaca	Omnivorous	Omnivores	cockroach - assumed omnivorous	https://doi.org/10.1016/j.anbehav.2005.07.024, https://doi.org/10.1128/AEM.02513-19
Proatelurina pseudolepisma	Omnivorous	Omnivores	silverfish, domicile with ants, scavenge ant food	doi: 10.1186/s40850-022-00118-9
Pterostichus serripes	Omnivorous	Omnivores	predatory ground beetle	https://www.researchgate.net/publication/231614794_Habitat_preference_and_activity_period_of_some_carabid_species_Coleoptera_Carabidae_in_a_heathland_ecosystem_based_on_a_four_day_sampling_period
Pycnoscelus surinamensis	Omnivorous	Omnivores	cockroach - assumed omnivorous	https://doi.org/10.1016/j.anbehav.2005.07.024, https://doi.org/10.1128/AEM.02513-19
Schultesia lampyridiformis	Omnivorous	Omnivores	cockroach - assumed omnivorous	https://doi.org/10.1016/j.anbehav.2005.07.024, https://doi.org/10.1128/AEM.02513-19
Shelfordella lateralis	Omnivorous	Omnivores	cockroach - assumed omnivorous	https://doi.org/10.1016/j.anbehav.2005.07.024, https://doi.org/10.1128/AEM.02513-19
Solenopsis invicta	Omnivorous	Omnivores	foraging ant (including insectivorous)	https://en.wikipedia.org/wiki/Red_imported_fire_ant#Behaviour_and_ecology
Supella longipalpa	Omnivorous	Omnivores	cockroach - assumed omnivorous	https://doi.org/10.1016/j.anbehav.2005.07.024, https://doi.org/10.1128/AEM.02513-19
Symploce pallens	Omnivorous	Omnivores	cockroach - assumed omnivorous	https://doi.org/10.1016/j.anbehav.2005.07.024, https://doi.org/10.1128/AEM.02513-19
Therea olegrandjeani	Omnivorous	Omnivores	cockroach - assumed omnivorous	https://doi.org/10.1016/j.anbehav.2005.07.024, https://doi.org/10.1128/AEM.02513-19
Nesidiocoris tenuis	Omnivorous	Omnivores	plant matter and insects	doi: 10.3390/insects12080715
Lasius claviger	Omnivorous	Omnivores	generalist predators and honeydew	https://www.antwiki.org/wiki/Lasius_claviger
Daphnia magna	Planktivorous	Omnivores	phytoplankton feeder	https://doi.org/10.1016/j.scitotenv.2023.162247
