## Supplementary material for "Evolutionary relatedness is a partially reliable predictor of host-associated microbiome composition": Dataset S3

### Sheet: S3-Legend
S3: List of NCBI BioProject accession codes for data utilized in this study. A list of every NCBI BioProject with representative samples in the final analysis dataset. Does not include BioProjects which were evaluated in upstream analysis steps but removed from the study for various reasons.

### Sheet: S3-Data
NCBI BioProject
PRJNA303120
PRJNA800177
PRJNA428829
PRJNA508197
PRJNA592376
PRJNA543842
PRJNA957317
PRJNA646389
PRJDB8349
PRJNA661966
PRJNA753053
PRJNA287635
PRJNA436874
PRJEB28785
PRJNA483763
PRJNA866090
PRJNA693690
PRJEB28193
PRJNA343943
PRJNA517564
PRJNA486401
PRJNA865796
PRJNA1046101
PRJEB32316
PRJNA383138
PRJNA879614
PRJNA433530
PRJNA912562
PRJNA489340
PRJEB15078
PRJNA587357
PRJNA782604
PRJNA362233
PRJNA389236
PRJEB5527
PRJNA815926
PRJNA472138
PRJNA742055
PRJNA883256
PRJNA600667
PRJNA630281
PRJNA860052
PRJNA669272
PRJNA877298
PRJNA692251
PRJNA521383
PRJNA703093
PRJNA540428
PRJNA792414
PRJNA320551
PRJNA1051845
PRJNA320546
PRJNA645095
PRJNA597588
PRJNA555522
PRJNA929464
PRJNA1102268
PRJNA559703
PRJNA790675
PRJNA548959
PRJNA574775
PRJNA517316
PRJNA642018
PRJNA534128
PRJNA529915
PRJNA280270
PRJNA222391
PRJNA680366
PRJNA702133
PRJNA381755
PRJNA591256
PRJNA320550
PRJNA309422
PRJNA641337
PRJNA918835
PRJEB32309
PRJNA602138
PRJNA1061157
PRJNA705073
PRJNA1109813
PRJNA543947
PRJNA454266
PRJNA348320
PRJNA1045400
PRJNA758211
PRJNA522760
PRJNA504511
PRJNA1104456
PRJNA599403
PRJNA547982
PRJNA612706
PRJNA412893
PRJDB15867
PRJNA775827
PRJNA723677
PRJNA660110
PRJNA690596
PRJEB43079
PRJNA660442
PRJNA915094
PRJNA835103
PRJNA515407
PRJNA688202
PRJNA313530
PRJNA484677
PRJNA851044
PRJNA726249
PRJNA694427
PRJNA1097822
PRJNA270053
PRJNA793990
PRJNA818015
PRJNA385203
PRJNA547964
PRJNA815933
PRJNA544040
PRJNA739999
PRJNA527198
PRJNA806649
PRJNA634991
PRJNA1068260
PRJNA706782
PRJNA542598
PRJNA421313
PRJNA657759
PRJNA687229
PRJNA436004
PRJNA422802
PRJNA309340
PRJNA563532
PRJNA758387
PRJNA266278
PRJNA730011
