## Supplementary material for "Evolutionary relatedness is a partially reliable predictor of host-associated microbiome composition": Dataset S1

### Sheet: S1-Legend
Dataset S1: Insect microbiome host species details. All host insects from which microbiome samples were drawn from are listed with their insect order, number of microbiome samples used in these analyses, presumed dietary strategy, average number of observed bacterial genera, number of core bacterial genera, average amplicon reads per sample and number of microbiome sequencing projects used.

### Sheet: S1-Data
Host Order	Host Species	# of Samples	Adult Diet	Average # Observed Bacterial Genera	# of Prevalent Bacterial Genera	Avg_Reads_Per_Sample	Project_Count
Blattodea	Blaberus craniifer	11	Omnivorous	181.636	109	127499	1
Blattodea	Blattella germanica	35	Omnivorous	99.7714	61	73018.9	4
Blattodea	Constrictotermes cyphergaster	16	Xylophagous	140.688	97	98253.9	1
Blattodea	Coptotermes gestroi	27	Xylophagous	94.1111	27	105787	2
Blattodea	Diploptera punctata	72	Omnivorous	126.597	78	75200.7	2
Blattodea	Ergaula capucina	12	Omnivorous	199.833	85	90662.3	1
Blattodea	Gromphadorhina portentosa	12	Omnivorous	138.333	25	59645	1
Blattodea	Lucihormetica verrucosa	12	Omnivorous	164.167	27	78378.3	1
Blattodea	Macrotermes natalensis	97	Mycophagous	75.7216	62	22894.4	4
Blattodea	Nasutitermes takasagoensis	367	Xylophagous	127.736	77	106312	2
Blattodea	Nauphoeta cinerea	14	Omnivorous	175.857	81	82911.1	1
Blattodea	Panchlora nivea	11	Omnivorous	365.545	43	58997.8	1
Blattodea	Parcoblatta fulvescens	11	Omnivorous	163.273	65	96525.4	1
Blattodea	Periplaneta americana	314	Omnivorous	161.398	162	90030.5	7
Blattodea	Periplaneta fuliginosa	22	Omnivorous	147.455	80	71373.9	1
Blattodea	Polyphaga aegyptiaca	11	Omnivorous	186.636	74	73103.3	1
Blattodea	Pycnoscelus surinamensis	12	Omnivorous	212.833	89	48792.8	1
Blattodea	Reticulitermes flavipes	124	Xylophagous	112.202	102	83089.5	7
Blattodea	Reticulitermes hesperus	23	Xylophagous	98.4783	55	31602.2	1
Blattodea	Schultesia lampyridiformis	13	Omnivorous	144	59	56375.7	1
Blattodea	Shelfordella lateralis	24	Omnivorous	77.0417	33	86950.5	2
Blattodea	Supella longipalpa	24	Omnivorous	51.3333	10	231057	1
Blattodea	Symploce pallens	12	Omnivorous	123.75	70	80222.6	1
Blattodea	Therea olegrandjeani	12	Omnivorous	170.5	71	97853.2	1
Coleoptera	Agrilus planipennis	17	Phytophagous	55.0588	4	21288.1	1
Coleoptera	Anoplophora glabripennis	48	Phytophagous	61.0417	10	68886.8	1
Coleoptera	Brachinus elongatulus	32	Omnivorous	47.8438	6	20078.8	1
Coleoptera	Callosobruchus chinensis	218	Phytophagous	35.7294	12	31072.6	3
Coleoptera	Cheilotoma musciformis	10	Phytophagous	19.5	2	30521	1
Coleoptera	Crioceris quatuordecimpunctata	10	Phytophagous	43.8	2	37761.1	1
Coleoptera	Diabrotica virgifera	24	Phytophagous	36.4167	5	87341.3	1
Coleoptera	Harmonia axyridis	110	Insectivorous	170.327	59	48319.8	4
Coleoptera	Onthophagus taurus	24	Coprophagic	156.875	25	215408	2
Coleoptera	Phalacrognathus muelleri	16	Phytophagous	18.0625	4	34087.7	1
Coleoptera	Phanaeus vindex	71	Coprophagic	35.9859	5	27092.8	1
Coleoptera	Pterostichus serripes	32	Omnivorous	55.9375	8	23176.7	1
Coleoptera	Rhynchophorus ferrugineus	10	Phytophagous	62.3	15	67588.6	1
Coleoptera	Tribolium confusum	15	Phytophagous	14	3	37821.9	1
Dermaptera	Forficula auricularia	17	Omnivorous	34.6471	6	27635.1	1
Diplostraca	Daphnia magna	15	Planktivorous	59.2667	23	34312.2	1
Diptera	Aedes aegypti	14	Hematophagus (females)	23.7857	1	529771	2
Diptera	Aedes albopictus	21	Hematophagus (females)	33.8571	5	14702.4	1
Diptera	Anopheles gambiae	13	Hematophagus (females)	28.1538	0	14245.1	1
Diptera	Ceratitis capitata	45	Frugivorous	24.4889	4	140837	2
Diptera	Cochliomyia hominivorax	19	Pollen/Nectar-feeder	127.316	32	130362	1
Diptera	Coelopa frigida	23	Phytophagous	98.7391	19	48087.4	1
Diptera	Culex pipiens	97	Hematophagus (females)	16.7629	1	78342.2	4
Diptera	Culex quinquefasciatus	13	Hematophagus (females)	22.6154	9	551185	1
Diptera	Drosophila melanogaster	196	Frugivorous	29.852	14	93668.8	3
Diptera	Drosophila nigrospiracula	63	Phytophagous	104.286	28	60108.1	1
Diptera	Drosophila simulans	43	Frugivorous	13.7674	2	49467.1	1
Diptera	Drosophila suzukii	36	Frugivorous	39.7222	4	92718.9	1
Diptera	Drosophila teissieri	21	Frugivorous	20.9048	6	48536.2	1
Diptera	Episyrphus balteatus	10	Pollen/Nectar-feeder	24.7	12	51498.9	1
Diptera	Hermetia illucens	30	Pollen/Nectar-feeder	60.9333	17	25186.7	2
Diptera	Lipoptena cervi	151	Hematophagus (both sex)	48.9536	43	27632.2	2
Diptera	Musca domestica	564	Omnivorous	100.667	27	40991.5	5
Hemiptera	Acyrthosiphon pisum	17	Phloem-feeder	6.76471	3	46224.7	1
Hemiptera	Aphis fabae	10	Phloem-feeder	4.4	2	32611.9	1
Hemiptera	Aphis gossypii	204	Phloem-feeder	87.2451	30	62206.5	7
Hemiptera	Bemisia tabaci	19	Phloem-feeder	45.1053	10	56060.7	2
Hemiptera	Cimex hemipterus	21	Hematophagus (both sex)	23.2381	4	160682	3
Hemiptera	Cimex lectularius	40	Hematophagus (both sex)	23.8	5	177442	2
Hemiptera	Kikihia muta	12	Phytophagous	21.3333	0	25485.5	1
Hemiptera	Laodelphax striatellus	185	Phloem-feeder	27.5351	15	47399.2	4
Hemiptera	Magicicada tredecim	40	Phloem-feeder	6.075	2	67163.6	1
Hemiptera	Melanaphis sacchari	115	Phloem-feeder	14.2696	1	56363.8	1
Hemiptera	Myzus persicae	105	Phloem-feeder	104.114	10	71318.3	2
Hemiptera	Nesidiocoris tenuis	95	Omnivorous	20.8842	2	71157.7	1
Hemiptera	Nilaparvata lugens	102	Phloem-feeder	56.5882	19	44614.1	5
Hemiptera	Prociphilus erigeronensis	104	Phloem-feeder	18.0481	2	97495.5	1
Hemiptera	Schlechtendalia chinensis	24	Phloem-feeder	47.875	1	34044.9	1
Hemiptera	Sitobion miscanthi	328	Phloem-feeder	14.189	3	175423	1
Hemiptera	Sogatella furcifera	42	Phloem-feeder	7.14286	4	21329.8	1
Hymenoptera	Acromyrmex echinatior	20	Mycophagous	15.5	1	46429.4	2
Hymenoptera	Apis andreniformis	25	Pollen/Nectar-feeder	11	3	25790.2	1
Hymenoptera	Apis cerana	90	Pollen/Nectar-feeder	11.5222	5	23621.5	1
Hymenoptera	Apis dorsata	25	Pollen/Nectar-feeder	19.84	9	22502.2	1
Hymenoptera	Apis mellifera	559	Pollen/Nectar-feeder	13.5635	16	40423.6	11
Hymenoptera	Atta cephalotes	17	Mycophagous	20.5294	1	68186	2
Hymenoptera	Bombus pascuorum	104	Pollen/Nectar-feeder	35.7019	8	73447.7	1
Hymenoptera	Bombus terrestris	184	Pollen/Nectar-feeder	26.7609	10	53236.3	3
Hymenoptera	Camponotus japonicus	38	Omnivorous	26.0789	3	3.33453e+06	1
Hymenoptera	Cephalotes rohweri	58	Pollen/Nectar-feeder	15.7931	9	70344	1
Hymenoptera	Cephalotes varians	11	Pollen/Nectar-feeder	30	14	52851.7	1
Hymenoptera	Eciton burchellii	50	Insectivorous	31.8	10	90301.2	2
Hymenoptera	Eciton hamatum	10	Insectivorous	17.5	2	118941	1
Hymenoptera	Formica rufa	12	Omnivorous	24.8333	4	15548.2	1
Hymenoptera	Heterotrigona itama	19	Pollen/Nectar-feeder	10.3684	3	20912.6	1
Hymenoptera	Lasius claviger	43	Omnivorous	69.814	13	53708.1	1
Hymenoptera	Linepithema humile	121	Omnivorous	27.3802	2	22759.8	1
Hymenoptera	Messor barbarus	21	Phytophagous	258.524	42	37608.8	1
Hymenoptera	Solenopsis invicta	53	Omnivorous	107.415	1	81524	1
Hymenoptera	Tetragonula fuscobalteata	13	Pollen/Nectar-feeder	8.69231	1	21322.1	1
Hymenoptera	Trachymyrmex septentrionalis	175	Mycophagous	46.1543	19	78661.5	1
Hymenoptera	Trigona hyalinata	19	Pollen/Nectar-feeder	17.1053	5	28136.6	1
Hymenoptera	Trigona spinipes	12	Pollen/Nectar-feeder	15.8333	3	20762.8	1
Lepidoptera	Anartia fatima	10	Pollen/Nectar-feeder	11	1	30307.7	1
Lepidoptera	Caligo brasiliensis	10	Frugivorous	20	3	31394	1
Lepidoptera	Cithaerias pireta	12	Frugivorous	21.6667	1	30556.6	1
Lepidoptera	Heliconius cydno	21	Pollen/Nectar-feeder	49.2857	12	72113.4	2
Lepidoptera	Pierella helvina	13	Frugivorous	21	1	30983.8	1
Lepidoptera	Pseudodebis zimri	11	Frugivorous	23.7273	3	30088.6	1
Lepidoptera	Spodoptera exigua	24	Pollen/Nectar-feeder	121.5	25	64772.9	1
Lepidoptera	Taygetis laches	17	Frugivorous	25.4118	7	28211.6	1
Neuroptera	Chrysoperla nipponensis	25	Pollen/Nectar-feeder	66.12	9	37902	1
Odonata	Orthetrum pruinosum	10	Insectivorous	80.6	7	164777	1
Odonata	Orthetrum sabina	15	Insectivorous	108	14	160238	1
Orthoptera	Anabrus simplex	28	Omnivorous	10	4	41589.4	1
Orthoptera	Gryllus bimaculatus	17	Omnivorous	49.3529	14	50547.9	1
Phthiraptera	Pediculus humanus	26	Hematophagus (both sex)	13.1154	4	27556.8	2
Thysanoptera	Haplothrips leucanthemi	10	Phytophagous	48.2	3	82247	1
Zygentoma	Proatelurina pseudolepisma	14	Omnivorous	176.857	10	92308.3	1
